# Impact of floral traits on autoluminescence potential in *Phalaenopsis* orchids

**DOI:** 10.64898/2026.04.20.719549

**Authors:** Zhiqing Wang, Jingwei Ma, Junshuo Qiu, Letian Lin, Xiaojuan Wang, Lichuan Chen, Hao Du, Tao Xie, Ruidong Jia, Yuexia Zhang, Jue Ruan, Junxia Wang, Zhimei Li, Peipei Wang

## Abstract

Engineering autoluminescent plants, especially horticultural crops, has recently emerged as a promising research area, with one current approach involving the transgenic introduction of fungal bioluminescence pathway genes. Although autoluminescent plants such as tobacco and petunia have been created, it remains unclear whether all horticultural plants have the potential to be autoluminescent after genetic modification, especially those having flowers with dark colors and thick cuticles. To understand whether, and what if any, floral traits affect autoluminescence potential, we assess the autoluminescence characteristics of 25 representative *Phalaenopsis* cultivars after transient transformation of fungal bioluminescence pathway genes, alongside several key morphological and biochemical traits. Our results demonstrate that autoluminescence characteristics are correlated with floral color lightness, organ textures and epidermal cell types. In contrast, the content of the substrates of luciferin—caffeic acid and tyrosine, and the infiltration ease of inoculation solution into floral organs after injection, have limited effects on autoluminescence characteristics. Autoluminescence intensity can be reasonably predicted using five floral traits investigated, as 80.4% of variation can be explained by these traits. Our study not only identifies specific *Phalaenopsis* cultivars with high potential for developing autoluminescent lines but also provides a selection framework applicable to other horticultural crops.
