## Supplementary material for "Impact of floral traits on autoluminescence potential in *Phalaenopsis* orchids": Table S1-S4

### Sheet: Table S1
Table S1 Autoluminescent data statistics of 25 Phalaenopsis cultivars
Cultivar name	Summer experiments										Autumn experiments
	Location of infiltrated flowers	Number of plants	Location of autoluminescent flowers	Number of infiltrated flowers	Number of autoluminescent flowers	Percentage of autoluminescent flowers (%)	Autoluminescent organ	Grayscale value	Bioluminescence intensity category	Autoluminescence duration	Location of infiltrated flowers	Number of plants	Location of autoluminescent flowers	Number of infiltrated flowers	Number of autoluminescent flowers	Percentage of autoluminescent flowers (%)	Autoluminescent organ	Grayscale value	Bioluminescence intensity category	Autoluminescence duration
P. 'Cola'	1st~5th	5	NA	37	0	NA	NA	0	None	0	1st~4th	3	NA	12	0	NA	NA	0	None	0
P. 'Jinbianlinglong'	1st~4th	5	NA	32	0	NA	NA	0	None	0	1st~4th	3	NA	18	0	NA	NA	0	None	0
P. 'Huangjinjia'	1st~5th	7	NA	23	0	NA	NA	0	None	0	1st~4th	3	NA	11	0	NA	NA	0	None	0
P. 'Queen Beer Manteton'	1st~4th	6	1st,2nd,3rd	28	6	21.4286	P, Lip	26.051	*	2	1st~4th	3	1st, 2nd	9	4	44.4444	LS, P, Lip	18.1	*	2.5
P. 'Michelle'	1st~4th	5	NA	35	0	0	NA	0	None	0	1st~4th	3	1st, 2nd	8	3	37.5	Lip	13.42	*	3
P. 'Baobei'	1st~4th	5	1st,2nd	67	2	2.98507	P	45.3333	**	1	1st~4th	12	1st, 2nd	43	1	2.32558	DS, LS, P, Lip	23.65	*	4
P. 'Jinju'	1st~4th	4	1st	10	1	10	P	9.03233	*	0.5	1st~4th	2	1st	7	1	14.2857	DS, LS, P, Lip	23.9	*	7.5
P. 'Sanseniao'	1st~4th	5	NA	13	0	0	NA	0	None	0	1st~5th	3	1st, 2nd	19	7	36.8421	DS, LS, P	24.51	*	6.5
P. 'Qicaiyu'	1st~4th	5	1st	35	1	2.85714	P, Lip	45.1603	**	2	1st~4th	4	1st, 2nd	15	4	26.6667	DS, LS, P, Lip	30.2207	**	5
P. 'Fenbaotu'	1st~6th	5	1st,2nd,3rd	16	6	37.5	P, Lip	9.307	*	2	1st~4th	3	1st, 2nd	12	2	16.6667	DS, LS, P, Lip	38.23	**	7
P. 'Chunli'	1st~4th	5	1st,2nd	33	3	9.09091	P, Lip	29.8833	*	0.5	1st~5th	7	1st, 2nd, 3rd	42	14	33.3333	DS, LS, P, Lip	82.31	**	5
P. 'Green Bear'	1st~4th	5	1st,2nd	26	5	19.2308	P	16.3337	*	3	1st~4th	6	1st, 2nd, 4th	20	9	45	DS, LS, P	71.11	**	8
P. 'Xueyu'	1st~4th	5	1st	29	4	13.7931	P	34.2057	**	2	1st~5th	5	1st	21	5	23.8095	DS, LS, P	83.34	**	7
P. 'Tiantangniao'	1st~4th	5	1st,2nd	21	6	28.5714	DS, LS, P	63.1907	**	2	1st~4th	3	1st, 2nd, 3rd	12	6	50	DS, LS, P	129.32	***	7
P. 'Yinghua'	1st~5th	5	1st,2nd	39	8	20.5128	DS, P, Lip	32.217	**	4	1st~4th	4	1st, 2nd	20	6	30	DS, LS, P, Lip	148.73	***	7
P. 'Panda'	1st~6th	4	1st,2nd,3rd,4th,5th	19	13	68.4211	DS, LS, P, Lip	95.5167	***	2	1st~4th	3	1st, 2nd, 3rd	8	6	75	DS, LS, P, Lip	108.35	***	7
P. 'Xiaomoxing'	1st~6th	5	1st	22	3	13.6364	DS, LS, P	107.849	***	4	1st~3th	1	1st, 2nd, 3rd	3	3	100	DS, LS, P, Lip	158.71	***	8
P. 'Xiaobaitu'	1st~4th	5	1st	17	3	17.6471	P	45.7657	**	1	1st~6th	1	1st, 2nd, 3rd, 4th	6	4	66.6667	DS, LS, P	110.7	***	4.5
P. 'Amabilis'	1st~5th	7	1st	31	3	9.67742	DS, LS, P, Lip	22.6357	*	2	1st~4th	4	1st, 2nd, 3rd	14	8	57.1429	DS, LS, P, Lip	146.31	***	7
P. 'Huaxianzi'	1st~4th	5	1st,2nd	21	5	23.8095	LS, P, Lip	93.0217	***	4	1st~4th	2	1st, 2nd	8	4	50	DS, LS, P, Lip	108.67	***	7
P. 'Sogo Yukidian V3'	1st~4th	6	1st,2nd	19	8	42.1053	LS, P, Lip	108.293	***	4	1st~5th	3	1st, 2nd	13	5	38.4615	DS, LS, P, Lip	101.24	***	7
P. 'Baitiane'	1st~4th	5	NA	18	0	0	NA	0	None	0	1st~5th	3	1st, 2nd	35	16	45.7143	DS, LS, P, Lip	141.74	***	8
P. 'Fangmeishandian'	1st~5th	4	NA	17	0	NA	NA	0	None	0	/	/	/	/	/	/	/	/	/	/
P. 'Xiaohuanxiong'	1st~5th	4	NA	14	0	NA	NA	0	None	0	/	/	/	/	/	/	/	/	/	/
P. 'Kenneth Schubert'	1st~4th	5	1st	14	1	7.14286	LS	13.0717	*	3	/	/	/	/	/	/	/	/	/	/
DS, dorsal sepals; LS, lateral sepals; P, petals; Lip, lips; NA, not available

### Sheet: Table S2
Table S2 Floral traits of 25 Phalaenopsis cultivars
Cultivar name	Average flower diameter	Flower size category	L value of petal	Color lightness of petal	Texture	Ease of infiltration	Note
P. 'Cola'	5.48	small	18	dark	waxy	easy
P. 'Huangjinjia'	8.72	medium	43	dark	waxy	easy
P. 'Jinbianlinglong'	4.48	small	37	dark	waxy	easy
P. 'Queen Beer Manteton'	5.566	small	34	dark	velvety	easy
P. 'Michelle'	9.28	medium	81.3333	light	waxy	easy	The lightness and texture of the lip was measured instead of petal, since the lip was the only organ with autoluminescence.
P. 'Baobei'	6.74	small	67	medium	velvety	easy
P. 'Jinju'	7.344	medium	46	dark	waxy	easy
P. 'Sanseniao'	6.45	small	50	medium	waxy	easy
P. 'Qicaiyu'	7.74	medium	56	medium	velvety	easy
P. 'Fenbaotu'	11.718	large	50	light	velvety	hard
P. 'Chunli'	5.42	small	57	medium	velvety	easy
P. 'Green Bear'	7.618	medium	79	light	waxy	hard
P. 'Xueyu'	7.08	medium	77	light	velvety	hard
P. 'Tiantangniao'	7.48	medium	41	light	velvety	easy
P. 'Yinghua'	5.284	small	63	medium	velvety	easy
P. 'Panda'	10.206	large	82	light	velvety	hard
P. 'Xiaomoxing'	7.958	medium	71	light	velvety	hard
P. 'Xiaobaitu'	5.98	small	84	light	velvety	easy
P. 'Amabilis'	7.3	medium	81	light	velvety	hard
P. 'Huaxianzi'	8.58	medium	81	light	velvety	hard
P. 'Sogo Yukidian V3'	11.214	large	75	light	velvety	hard
P. 'Baitiane'	7.32	medium	86	light	velvety	easy
P. 'Fangmeishandian'	6.036	small	36	dark	waxy	hard
P. 'Xiaohuanxiong'	5.418	small	78	light	waxy	easy
P. 'Kenneth Schubert'	7.616	medium	72	light	waxy	easy

### Sheet: Table S3
Table S3 Flower diameters of 25 Phalaenopsis cultivars
Cultivar	Diameter rep1	Diameter rep2	Diameter rep3	Diameter rep4	Diameter rep5
P. 'Cola'	5.5	5.8	5.3	5.3	5.5
P. 'Huangjinjia'	8.5	9	8.4	8.3	9.4
P. 'Jinbianlinglong'	4.6	4.4	4.5	4.5	4.4
P. 'Queen Beer Mantefon'	5.52	5.86	5.53	5.6	5.32
P. 'Michelle'	9.9	9.1	9	8.9	9.5
P. 'Baobei'	6.5	7	6.6	6.8	6.8
P. 'Jinju'	7.85	7.05	6.82	7.28	7.72
P. 'Sanseniao'	6.58	6.38	6.55	6.42	6.32
P. 'Qicaiyu'	8.3	8.6	7.6	7.1	7.1
P. 'Fenbaotu'	10.82	10.15	12.48	12.72	12.42
P. 'Chunli'	5.3	5.5	5.5	5.5	5.3
P. 'Green Bear'	7.45	7.95	7.52	7.62	7.55
P. 'Xueyu'	7	7.1	7	7.2	7.1
P. 'Tiantangniao'	7.4	7.9	7.5	7	7.6
P. 'Yinghua'	5.45	5.35	5.65	5.05	4.92
P. 'Panda'	10.52	10.1	9.95	10.38	10.08
P. 'Xiaomoxing'	7.75	7.92	8.05	8.15	7.92
P. 'Xiaobaitu'	5.5	6.5	5.8	6.2	5.9
P. 'Amabilis'	7.2	7.6	7	7.2	7.5
P. 'Huaxianzi'	8.5	8.7	8.6	8.7	8.4
P. 'Sogo Yukidian V3'	10.88	11.75	12.52	10.54	10.38
P. 'Baitiane'	7	7	7.7	7.6	7.3
P. 'Fangmeishandian'	5.68	6.18	6.05	5.85	6.42
P. 'Xiaohuanxiong'	5.52	5.45	5.75	5.15	5.22
P. 'Kenneth Schubert'	7.45	7.55	7.75	7.35	7.98

### Sheet: Table S4
Table S4 Classification of epidermal cells of 25 Phalaenopsis cultivars
Cultivar	Dorsal sepal								Lateral sepal								Petal								Lip
	01		02		03		Average h/w ratio	Types	01		02		03		Average h/w ratio	Types	01		02		03		Average h/w ratio	Types	01		02		03		Average h/w ratio	Types
	height	width	height	width	height	width			height	width	height	width	height	width			height	width	height	width	height	width			height	width	height	width	height	width
P. ‘Cola’	0.9471	2.5176	0.5475	1.8943	0.2935	1.6719	0.280255	Ⅱ	0.7119	1.7869	0.4972	1.7179	0.5811	1.6275	0.348291	Ⅱ	0.5825	2.2624	0.5087	1.5242	0.8251	2.8606	0.293218	Ⅱ	0.2601	0.949	0.2322	0.9571	0.3064	1.0652	0.26811	Ⅱ
P. ‘Jinbianlinglong’	0.8398	1.8943	0.8705	1.6565	0.7674	1.5587	0.487056	Ⅱ	0.8225	2.3084	1.1034	2.3306	0.9203	1.484	0.483299	Ⅱ	1.1076	1.8559	0.9235	2.1432	0.7088	1.5461	0.49538	Ⅱ	0.5341	1.5645	0.4356	1.4916	0.5004	1.3344	0.336141	Ⅱ
P. ‘Huangjinjia’	1.2346	2.178	1.2653	2.619	0.9355	1.6834	0.535231	Ⅲ	1.3114	2.8759	1.1894	2.7853	1.3632	3.1117	0.440371	Ⅱ	1.3114	1.7294	0.7937	1.4648	0.9625	1.5875	0.635482	Ⅲ	0		0		0		0	Ⅰ
P. ‘Queen Beer Mantefon’	1.5856	1.7179	1.9767	1.5415	1.5881	1.6648	1.05308	Ⅳ	1.8636	1.7179	1.3344	2.086	1.6258	1.5377	0.927266	Ⅲ	1.5435	1.6812	1.4416	1.9173	1.2211	1.4763	0.832373	Ⅲ	0.4503	1.2961	0.4626	1.4936	0.834	1.6699	0.385526	Ⅱ
P. ‘Michelle’	0.8417	1.689	0.6698	1.8636	0.9804	1.7792	0.469596	Ⅱ	1.3344	2.0707	1.1427	1.9595	0.6921	1.6105	0.55244	Ⅲ	0.8819	1.9038	1.1235	2.3621	1.3383	2.4234	0.497036	Ⅱ	0.154	0.9433	0.2735	0.7995	0.3624	0.7707	0.325189	Ⅱ
P. ‘Baobei’	0.9486	1.6565	0.5221	1.158	0.7004	1.1274	0.548256	Ⅲ	1.3331	2.2317	1.3945	1.9249	0.9957	1.5031	0.661411	Ⅲ	1.3159	1.7907	1.1433	1.158	1.0206	1.2961	0.836532	Ⅲ	0.3394	0.9433	0.2531	1.0468	0.3033	0.9145	0.311081	Ⅱ
P. ‘Jinju’	1.2956	3.2645	1.2025	2.6842	0.9909	2.434	0.417325	Ⅱ	0.951	2.3391	0.7439	1.6565	1.066	2.247	0.443352	Ⅱ	1.1063	2.2739	1.2769	2.2739	1.321	2.4234	0.531056	Ⅲ	0.6864	1.5223	0.5879	1.7313	0.5598	1.6048	0.379766	Ⅱ
P. ‘Sanseniao’	0.9165	1.3613	0.8618	1.507	0.5253	1.2942	0.550335	Ⅲ	0.8819	2.0055	0.4889	1.8962	0.6231	1.7562	0.350791	Ⅱ	0.7067	1.2827	0.5976	1.1606	0.5247	0.8631	0.557926	Ⅲ	0.4843	1.3119	0.4153	1.1892	0.5131	1.3977	0.36183	Ⅱ
P. ‘Qicaiyu’	2.0591	2.1397	2.3621	2.4503	1.9096	2.3467	0.913358	Ⅲ	1.8214	3.0178	1.8578	2.8912	1.2769	2.6842	0.573944	Ⅲ	1.5817	2.247	1.6987	2.0707	1.6968	2.885	0.704138	Ⅲ	1.5146	2.7661	1.9058	2.8759	1.2596	2.573	0.566594	Ⅲ
P. ‘Fenbaotu’	1.6078	2.132	1.2299	1.7713	1.0879	1.5031	0.724082	Ⅲ	1.7705	2.109	2.1013	2.3928	1.1603	1.8233	0.784682	Ⅲ	1.6795	1.4654	1.5685	1.4054	1.6795	1.4916	1.12938	Ⅳ	0.381	1.2616	0.3547	1.5338	0.3988	1.4341	0.270446	Ⅱ
P. ‘Chunli’	1.3005	1.5798	0.9094	1.2654	0.641	1.1082	0.706762	Ⅲ	1.0072	1.367	0.9145	1.7351	1.0513	2.3391	0.5711	Ⅲ	1.1126	1.2654	1.2507	1.2616	0.7196	1.2884	0.80971	Ⅲ	0.664	1.3114	0.5816	1.3728	0.5892	1.2712	0.464496	Ⅱ
P. ‘Green Bear’	0.9022	1.8598	0.7536	1.715	0.6734	1.611	0.447508	Ⅱ	1.3295	1.4592	1.2952	1.9154	0.8389	1.9326	0.673799	Ⅲ	1.1763	1.5952	1.1936	1.3057	0.8973	1.9863	0.701097	Ⅲ	0.4887	1.7486	0.5167	1.6946	0.4591	1.8173	0.279006	Ⅱ
P. ‘Xueyu’	1.0392	1.5913	0.9126	1.9249	0.648	1.6872	0.503741	Ⅲ	0.9606	1.3651	0.8378	1.1312	0.9069	1.5798	0.672791	Ⅲ	0.9912	1.8022	0.8455	1.5722	0.9095	1.8252	0.528692	Ⅲ	0.5177	1.4224	0.4738	1.4133	0.485	1.3366	0.354022	Ⅱ
P. ‘Tiantangniao’	1.8009	2.0783	1.5753	2.1205	1.532	2.0131	0.790144	Ⅲ	1.36	1.484	1.3002	1.0468	1.3432	0.7516	1.31521	Ⅳ	1.5287	1.2654	1.5177	1.565	1.2469	1.5675	0.991108	Ⅲ	0.3661	1.4264	0.2838	1.3958	0.4295	2.017	0.224308	Ⅱ
P. ‘Yinghua’	0.8666	1.7716	0.9423	1.8584	0.986	2.457	0.465838	Ⅱ	0.7982	1.8943	0.6145	1.622	0.5681	1.3536	0.406639	Ⅱ	1.1386	1.793	0.8513	1.8622	0.8685	1.3919	0.572047	Ⅲ	0.8136	1.2942	0.9037	1.7255	0.5202	1.3383	0.513695	Ⅲ
P. ‘Panda’	1.5875	2.1711	1.8329	2.0898	1.7946	1.9211	0.847473	Ⅲ	1.3632	1.7601	1.2216	1.624	1.0411	2.0473	0.678414	Ⅲ	1.5559	1.3402	1.7572	1.1715	1.5894	2.3429	1.1131	Ⅳ	0		0		0		0	Ⅰ
P. ‘Xiaomoxing’	1.0123	1.204	1.0698	1.206	1.0296	1.1906	0.864206	Ⅲ	1.206	1.5645	1.0162	1.4878	0.8647	1.39	0.691987	Ⅲ	1.4371	1.5277	1.6786	1.6565	2.5989	2.0707	1.06971	Ⅳ	0		0		0		0	Ⅰ
P. ‘Xiaobaitu’	1.6165	1.8022	1.279	1.8272	1.302	2.1876	0.730703	Ⅲ	1.3977	1.6834	0.9836	1.8636	1.3778	1.6565	0.729944	Ⅲ	1.2673	1.6335	1.218	1.3037	1.3411	1.5645	0.855763	Ⅲ	0		0		0		0	Ⅰ
P. ‘Amabilis’	1.5683	1.9326	1.3382	2.2662	1.4915	2.9941	0.633383	Ⅲ	1.2002	2.9219	1.6089	2.5921	1.4264	2.4694	0.536361	Ⅲ	1.2769	2.7302	1.3477	2.7665	1.066	1.8559	0.509743	Ⅲ	0		0		0		0	Ⅰ
P. ‘Huaxianzi’	1.7698	1.7409	1.6011	1.9115	1.6529	2.2336	0.864744	Ⅲ	1.8619	1.4245	1.8216	1.6546	1.7123	1.4782	1.18878	Ⅳ	1.6203	1.8789	0.8743	1.8847	2.1646	1.9345	0.815068	Ⅲ	0		0		0		0	Ⅰ
P. ‘Sogo Yukidian V3’	2.3374	3.1386	1.743	3.2843	1.6356	3.1865	0.596241	Ⅲ	1.8887	2.4848	1.7277	3.0024	1.6759	2.4809	0.670354	Ⅲ	0.9838	1.8847	1.1065	1.8617	1.5317	2.504	0.576014	Ⅲ	0		0		0		0	Ⅰ
P. ‘Baitiane’	1.7238	2.1627	1.2522	1.553	1.3477	1.5645	0.821598	Ⅲ	1.4976	1.6565	1.1676	1.5338	1.4938	1.5185	0.883018	Ⅲ	1.2505	1.3919	1.4878	1.5185	1.2021	1.5472	0.885049	Ⅲ	1.6086	2.4848	1.0813	2.6075	1.0827	1.6872	0.567926	Ⅲ
P. ‘Fangmeishandian’	0.8325	2.3045	0.6327	1.6743	0.6003	1.6047	0.371076	Ⅱ	0.786	2.224	0.9075	2.1783	0.6097	1.7409	0.373416	Ⅱ	0.8719	1.2769	0.8939	1.4788	0.8616	1.2598	0.657073	Ⅲ	0.522	1.6004	0.3644	1.4061	0.522	1.8636	0.288476	Ⅱ
P. ‘Xiaohuanxiong’	0.5576	1.361	0.3735	1.0192	0.5374	1.4075	0.385991	Ⅱ	0.5246	1.9362	0.5229	1.645	0.6886	2.178	0.301659	Ⅱ	0.5544	1.413	0.6896	1.2256	0.6656	1.6048	0.456592	Ⅱ	0		0		0		0	Ⅰ
P. ‘Kenneth Schubert’	1.087	1.8432	0.9118	1.7725	1.0192	1.7909	0.55775	Ⅲ	1.3471	1.7564	1.1668	2.3199	1.3816	1.9154	0.663744	Ⅲ	0.5413	1.0567	0.6843	1.2862	0.6837	1.2097	0.53649	Ⅲ	0.4196	0.9893	0.4084	1.1274	0.4314	1.139	0.38838	Ⅱ
